# CELF2 suppresses endogenous RNA ligands that activate RIG-I-mediated interferon induction

**DOI:** 10.1101/2025.03.27.645787

**Authors:** Julian R. Smith, Olivia C. Kern, Gargi Mishra, Nandan S. Gokhale, Noa Etzyon, Kim Somfleth, Johannes Schwerk, Kenji Nakamichi, Cole M. Pugliano, Zachary Lindbloom-Brown, Michael Gale, Ram Savan

## Abstract

Type I interferons (IFNs) are critical for the control of viral infections, but aberrant IFN expression can result in tissue damage. RIG-I-like receptors (RLRs), such as RIG-I and MDA5, sense viral RNA and signal through the adaptor protein MAVS to induce phosphorylation and nuclear translocation of the transcription factor IRF3, thereby driving IFN production. However, activation of RLRs by endogenous RNA ligands can also induce IFNs, leading to autoinflammation. Identifying factors that suppress endogenous RNA ligands is critical for preventing IFN-induced autoimmunity. In this study, we identify a novel regulator, CELF2, that suppresses endogenous RNAs that otherwise activate the RLR pathway. We uncovered a novel role for the splicing factor CELF2 as a suppressor of immunostimulatory endogenous RNA ligands. Depletion of CELF2 in macrophages led to a spontaneous IFN and IFN-stimulated gene signature, dependent on the RIG-I-MAVS pathway. Furthermore, the transfer of RNA from CELF2-depleted macrophages was sufficient to induce type I IFN expression in naïve cells. This RNA was found to be double-stranded as RNase III treatment of RNA derived from CELF2-depleted cells ablated IFN induction in naïve cells. Immunoprecipitation of double-stranded RNA from CELF2-depleted macrophages revealed several immunostimulatory RNAs, which contribute to the increased interferon-stimulated gene signature observed in CELF2-depleted macrophages. These data indicate that CELF2 suppresses endogenous RNA ligands, which could otherwise activate RIG-I and induce an IFN signature. Overall, these findings reveal that CELF2 is an important regulator of self-RNA ligands to prevent IFN-induced autoinflammation.

**One-sentence summary:** CELF2 suppresses RIG-I-like receptor ligands that activate interferon.
