## Supplementary material for "CELF2 suppresses endogenous RNA ligands that activate RIG-I-mediated interferon induction": Reagents

### Sheet: Table S1 index
Table S1 index
Sheet 1	Table S1 index
Sheet 2	Antibodies
Sheet 3	Oligos
Sheet 4	Chemicals, peptides, and recombinant proteins
Sheet 5	Bacterial strains
Sheet 6	Commercial Assays
Sheet 7	Cell Lines
Sheet 8	Recombinant DNA

### Sheet: Antibodies
REAGENT or RESOURCE	SOURCE	IDENTIFIER
Antibodies
Donkey Anti-Mouse IgG (HRP-Conjugated)	Jackson ImmunoResearch	RRID: AB_2340770
Donkey Anti-Rabbit IgG (HRP-Conjugated)	Jackson ImmunoResearch	RRID: AB_10015282
mouse anti b-Actin-HRP (13E5)	Cell signaling	RRID: AB_1903890
Rabbit anti GAPDH (D16H11)	Cell signaling technology	RRID:AB_10622025
Rabbit anti STAT1	Cell signaling technology	RRID:AB_2197984
Rabbit anti phosphorylated STAT1 (Y701)	Cell signaling technology	RRID:AB_561284
Rabbit anti IRF3 (D6I4C)	Cell signaling technology	RRID:AB_2722521
Rabbit anti IRF3 (phospho S386) [EPR2346]	Abcam	RRID:AB_1523836
Mouse anti RIG-I	Adipogen	RRID:AB_2490189
Rabbit anti MAVS	Bethyl Laboratories	RRID:AB_669744
Mouse anti dsRNA (J2)	Scicons	RRID:AB_2651015
Mouse anti CELF2	Santa Cruz Biotechnology	RRID:AB_2086271
Rabbit anti STING	Cell signaling technology	RRID:AB_2732796
Rabbit anti MDA5	Thermo Fisher	RRID:AB_2532316
Rabbit anti RIG-I antiserum	Gift from Michael Gale's lab

### Sheet: Oligos
REAGENT or RESOURCE	Source	Identifier
DsiRNA/siRNA
CELF2	Integrated DNA technologies	hs.Ri.CELF2.13.2
Negative control DsiRNA	Integrated DNA technologies	51-01-14-04
MDA5	Integrated DNA technologies	hs.Ri.IFIH1.13.1
Non-targeting siRNA Pool #1	Dharmacon	D-001206-13-05
siCELF2 SMARTpool siRNA	Dharmacon	D-012741-01
ITGA3	Integrated DNA technologies	hs.Ri.ITGA3.13.1
H2AZ1	Integrated DNA technologies	hs.Ri.H2AFZ.13.1
TM4SF20	Integrated DNA technologies	hs.Ri.TM4SF20.13.1
APOBEC3A	Integrated DNA technologies	hs.Ri.APOBEC3A.13.1
SAPCD2	Integrated DNA technologies	hs.Ri.SAPCD2.13.2
VARS2	Integrated DNA technologies	hs.Ri.VARS2.13.1
HOTAIR	Integrated DNA technologies	hs.Ri.HOTAIR.13.1
MIR31HG	Integrated DNA technologies	hs.Ri.MIR31HG.13.1
RPL31P28	Integrated DNA technologies	CD.Ri.494235.13.1
EEF1A1P32	Integrated DNA technologies	CD.Ri.494238.13.1
LINC01031	Integrated DNA technologies	CD.Ri.494236.13.1
RNA5S17	Integrated DNA technologies	CD.Ri.494237.13.1
qPCR Assays
CELF2	Integrated DNA technologies	Hs.PT.56a.1228711
IFNB1	Integrated DNA technologies	Hs.PT.58.39481063.g
CXCL10	Integrated DNA technologies	Hs00171042_m1
ISG15	Integrated DNA technologies	Hs.PT.58.39185901.g
HPRT1	Integrated DNA technologies	Hs.PT.58v.45621572
Oligos/gBLOCKs	SEQUENCE
sgRNA-RIGI sense	5'-AAAGGACGAAACACCGTTCCTGTTGGAGCTCCAGGGTTTTAGAGCTAGAAATAGCAAG-3'
sgRNA-RIGI anti-sense	5'-CTTGCTATTTCTAGCTCTAAAACCCTGGAGCTCCAACAGGAACGGTGTTTCGTCCTTT-3'
5xISGF3_BS-hGLuc_PEST gBLOCK	5'-ATCTCGATCGAAGAAATGAAACTTGATCATCGCCGAAGAAATGAAACTGCGAATCTGACGAAGAAATGAAACTCGCTTCGTAACGAAGAAATGAAACTCGTAGACTACCGAAGAAATGAAACTCCCGGGTAGGGCCCAATTCGAGTCGAGGTAGGCGTGTACGGTGGGAGGTCTATATAAGCAGAGCTGGTTTAGTGAACCGTCAGATCGCCTGGAGAGATCTTTGTCGATCCTACCATCCACTCGACACACCCGCCAGCGACCACTGCCAAGCTTCCGAGCTCTCGCTCTAGAgccgccaccATGGGAGTCAAAGTTCTGTTTGCCCTGATCTGCATCGCTGTGGCCGAGGCCAAGCCCACCGAGAACAACGAAGACTTCAACATCGTGGCCGTG…
5xISGF3_BS GA fwd	5'-ATTTTATTATCTAACTGCTGATCGAGTGTAGCCAGATCTCCCGGGATCTCGATCGAAGAAATGAAACTTGATCA-3'
hLuc_PEST GA rev	5'-CTGTATTGCTACTTGTGATTGCTCCATGTTTTTCTAGGTCTCGAGCTAAACGTTAATTCTTGCTGAGGCACAC-3'
CELF2 G21A fwd	5'-cattaagatgtttgtcgcacagatcccccggtcat-3'
CELF2 G21A rev	5'-atgaccgggggatctgtgcgacaaacatcttaatg-3'
CELF2 C61G fwd	5'-ccctccgcagagtaaaggtggttgtttcgtaacattttat-3'
CELF2 C61G rev	5'-ataaaatgttacgaaacaaccacctttactctgcggaggg-3'
CELF2 G113A fwd	5'-ggaagacagaaaattgttcatagcaatggtttcgaagaaatgtaatg-3'
CELF2 G113A rev	5'-cattacatttcttcgaaaccattgctatgaacaattttctgtcttcc-3'
CELF2 C150G fwd	5'-ggctgagtcgaggcggtgcgtttgtcaca-3'
CELF2 C150G rev	5'-tgtgacaaacgcaccgcctcgactcagcc-3'
CELF2 G449A fwd	5'-caatctgagcaagtgctttgcttttgttagctacgacaatc-3'
CELF2 G449A rev	5'-gattgtcgtagctaacaaaagcaaagcacttgctcagattg-3'
pLEX-F-C2_F	5'-GACTCTACTAGAGGATCCgccaccatggattacaaggatgacgatgacaagg-3'
F-C2-pLEX_R	5'-CGGGCCCTCTAGACTCGAGTCAGTAAGGTTTGCTGTCGTTTTTGG-3'

### Sheet: Chemicals, Peptides and Rec Pro
REAGENT or RESOURCE	SOURCE	IDENTIFIER
Mirus Bio TransIT-X2	Fisher Scientific	MIR6000
DAPI	Thermo Fisher Scientific	D1306
RNase I	Millipore Sigma	10109142001
RNase III	Thermo Fisher Scientific	AM2290
RNase A	Thermo Fisher Scientific	AM2271
RNaseOUT	Thermo Fisher Scientific	10-777-019
Exonuclease I	NEB	M0293
Maxima H Minus Reverse Transcriptase	Thermo Fisher Scientific	EP0751
IRDye® 800CW DBCO Infrared Dye	Licor	929-50000

### Sheet: Bacterial Strains
REAGENT or RESOURCE	SOURCE	IDENTIFIER
Bacterial Strains and Viruses
Stellar Competent Cells E. coli HST08 sttrain	Takara	Cat# 63676

### Sheet: Commercial Assays
REAGENT or RESOURCE	SOURCE	IDENTIFIER
Critical commercial assays
NucleoSpin RNA II	Macherey-Nagel	740955
TaqMan Universal Master Mix II, no UNG	Thermo Fisher Scientific	4440048
Qubit RNA BR Assay Kit	Thermo Fisher Scientific	Q10210
Pierce Gaussia Luciferase Glow Assay Kit	Thermo Fisher Scientific	16160
TRIzol Reagent	Thermo Fisher Scientific	15-596-018
Dynabead mRNA Purification Kit	Thermo Fisher Scientific	61006
Nanopore PCR-cDNA barcoding kit	Nanopore	SQK-PCB109
Nanopore flow cell	Nanopore	FLO-MIN106D
Agencourt AMPure beads	Beckman Coulter	A63880
LongAmp Taq 2x Master Mix	NEB	M0287S
RNA 6000 Pico Kit	Agilent	5067-1513

### Sheet: Cell Lines
REAGENT or RESOURCE	SOURCE	IDENTIFIER
Cell Lines
U-937	ATCC	Cat# CRL-1593.2, RRID:CVCL_0007
THP-1	ATCC	Cat# TIB-202, RRID:CVCL_0006
Huh7	Gift from Michael Gale	RRID: CVCL_0336
HEK293T	ATCC	Cat# CRL-3216, RRID:CVCL_0063
A549	ATCC	Cat# CCL-185, RRID:CVCL_A549
STING KO U937	This paper
MAVS KO U937	This paper
IRF3 KO U937	This paper
RIGI KO U937	This paper
FLAG-GFP U937	This paper
FLAG-CELF2WT U937	This paper
FLAG-CELF2mut U937	This paper
ISRE-GFP A549	This paper
5xISGF3 Gluc Huh7	Smith et al., 2023 [PMID: 37467105]
Primary Cells
Human CD14+ Monocytes, cryopreserved	Bloodworks	Cat# 4585-15

### Sheet: Recombinant DNA
REAGENT or RESOURCE	SOURCE	IDENTIFIER
pISRE-sfGFP	Nicholas Heaton	Froggatt et al 2021 [PMID: 34570829]
pRRL-H1-PURO	Daniel Stetson	Gray et al 2015 [PMID: 26223655]
pRRL-STING-PURO	Daniel Stetson	Gray et al 2015 [PMID: 26223655]
pRRL-IRF3-PURO	Ram Savan	Schwerk et al 2019 [PMID: 31740798]
pRRL-RIGI-PURO	This paper
pRRL-MAVS-PURO	This paper
pRRL-Cas9-PURO EMPTY	Daniel Stetson	Gray et al 2015 [PMID: 26223655]
pTRIPZ-5xISGF3_BS-hGLuc_PEST	Ram Savan	Smith et al., 2023 [PMID: 37467105]
pcDNA3.1_FLAG-CELF2 (FlagETR3)	Addgene	96900
pcDNA3.1_FLAG-CELF2mut (FlagETR3)	This paper
pLEX-GFP	Stacy Horner
pLEX-FLAG-CELF2wt	This paper
pLEX-FLAG-CELF2mut	This paper
